# Single-cell RNA-sequencing reveals pervasive but highly cell type-specific genetic ancestry effects on the response to viral infection

**DOI:** 10.1101/2020.12.21.423830

**Authors:** Haley E Randolph, Zepeng Mu, Jessica K Fiege, Beth K Thielen, Jean-Christophe Grenier, Mari S Cobb, Julie G Hussin, Yang I Li, Ryan A Langlois, Luis B Barreiro

**Affiliations:** Committee on Genetics, Genomics, and Systems Biology, University of Chicago, Chicago, IL, USA; Center for Immunology, University of Minnesota, Minneapolis, MN, USA; Department of Microbiology and Immunology, University of Minnesota, Minneapolis, MN, USA; Department of Pediatrics, Division of Pediatric Infectious Diseases and Immunology, University of Minnesota, Minneapolis, MN, USA; Research Center, Montreal Heart Institute, Montreal, QC, Canada; Section of Genetic Medicine, Department of Medicine, University of Chicago, Chicago, IL, USA; Faculty of Medicine, Université de Montréal, Montreal, QC, Canada; Department of Human Genetics, University of Chicago, Chicago, IL, USA; Committee on Immunology, University of Chicago, Chicago, IL, USA

**Keywords:** Genetic ancestry, single-cell RNA-sequencing, immune responses, influenza infection, natural selection, expression quantitative trait loci (eQTL)

## Abstract

Humans vary in their susceptibility to infectious disease, partly due to variation in the immune response following infection. Here, we used single-cell RNA-sequencing to quantify genetic contributions to this variation in peripheral blood mononuclear cells, focusing specifically on the transcriptional response to influenza infection. We find that monocytes are the most responsive to influenza infection, but that all cell types mount a conserved interferon response, which is stronger in individuals with increased European ancestry. By comparing European American and African American individuals, we show that genetic ancestry effects on expression are common, influencing 29% of genes, but highly cell type-specific. Further, we demonstrate that much of this population-associated expression variation is explained by *cis* expression quantitative trait loci, which are enriched for signatures of recent positive selection. Our findings establish common *cis*-regulatory variants—including those that are differentiated by genetic ancestry—as important determinants of the antiviral immune response.
