## Supplementary material for "Single-cell RNA-sequencing reveals pervasive but highly cell type-specific genetic ancestry effects on the response to viral infection": Table S1: Sample meta data

### Sheet: meta_data
Table S1: Sample meta data
infection_ID: unique individual ID, infection status pair; indiv_ID: unique individual ID; infection_status: treatment condition (NI = mock, flu = IAV-infected)
batchID: experiment batch; capture: capture group; batch_capture: experiment and capture batch
sex: sex of individual; age: age of individual in years;
genetic_ancestry: self-identified binary genetic ancestry label; Afr_admixture: proportion of African admixture
celltype_propBimodal: bimodality proportion, as described in Methods, "Calculation of capture-corrected expression for downstream modeling"
cell_count: number of cells (major and minor clusters) assigned to each infection_ID sample
infection_ID	indiv_ID	infection_status	batchID	capture	batch_capture	sex	age	genetic_ancestry	Afr_admixture	CD4_T_propBimodal	CD8_T_propBimodal	B_propBimodal	monocytes_combined_propBimodal	NK_combined_propBimodal	cell_count
HMN83551_NI	HMN83551	NI	B1	c1	B1_c1	Male	41	EUR	1e-05	0	0.06001	0.16582	0.02572	0.20596	1013
HMN83552_NI	HMN83552	NI	B1	c1	B1_c1	Male	54	EUR	1e-05	0	0.06537	0.36825	0.03156	0.03452	1442
HMN83553_flu	HMN83553	flu	B1	c1	B1_c1	Male	53	EUR	1e-05	0.01571	0.07233	0.17346	0.4283	0.22165	1602
HMN83554_flu	HMN83554	flu	B1	c1	B1_c1	Male	41	EUR	1e-05	0.01571	0.05803	0.06357	0.11543	0.18637	1050
HMN83558_NI	HMN83558	NI	B1	c1	B1_c1	Male	47	AFR	0.870886	0	0.29058	0.01689	0.21757	0.7	1912
HMN83559_flu	HMN83559	flu	B1	c1	B1_c1	Male	47	AFR	0.908992	0	0.07148	0.09534	0.15378	0.13916	1103
HMN83551_flu	HMN83551	flu	B1	c2	B1_c2	Male	41	EUR	1e-05	0	0.08866	0.16132	0.05712	0.29553	1369
HMN83552_flu	HMN83552	flu	B1	c2	B1_c2	Male	54	EUR	1e-05	0	0.05363	0.24128	0.03475	0	1198
HMN83553_NI	HMN83553	NI	B1	c2	B1_c2	Male	53	EUR	1e-05	0.00613	0.06955	0.30604	0.52	0.23535	1268
HMN83554_NI	HMN83554	NI	B1	c2	B1_c2	Male	41	EUR	1e-05	0	0.01502	0.03976	0.01261	0.16017	1927
HMN83558_flu	HMN83558	flu	B1	c2	B1_c2	Male	47	AFR	0.870886	0	0.32083	0.00811	0.23838	0.57555	2219
HMN83559_NI	HMN83559	NI	B1	c2	B1_c2	Male	47	AFR	0.908992	0.02727	0.08855	0.07326	0.09401	0.09813	1856
HMN83556_NI	HMN83556	NI	B2	c3	B2_c1	Male	27	AFR	0.89677	0.02033	0.09504	0.01605	0.01	0.15206	1677
HMN83560_NI	HMN83560	NI	B2	c3	B2_c1	Male	23	AFR	0.89944	0	0.17489	0.27645	0.16658	0.0457	1449
HMN83561_flu	HMN83561	flu	B2	c3	B2_c1	Male	39	AFR	0.566041	0	0.54106	0.2943	0.01465	0.03747	678
HMN83562_flu	HMN83562	flu	B2	c3	B2_c1	Male	47	AFR	0.902064	0.0333	0.04346	0.41743	0.20982	0.55414	1354
HMN83555_NI	HMN83555	NI	B2	c3	B2_c1	Male	39	EUR	1e-05	0	0.13296	0.13883	0.06261	0.01712	1686
HMN83557_flu	HMN83557	flu	B2	c3	B2_c1	Male	28	EUR	0.029946	0	0.00579	0.16282	0.3014	0.19397	1349
HMN83556_flu	HMN83556	flu	B2	c4	B2_c2	Male	27	AFR	0.89677	0	0.18015	0.03699	0.02756	0.21075	1583
HMN83560_flu	HMN83560	flu	B2	c4	B2_c2	Male	23	AFR	0.89944	0	0.24844	0.33417	0.25312	0.06379	1403
HMN83561_NI	HMN83561	NI	B2	c4	B2_c2	Male	39	AFR	0.566041	0.0224	0.30473	0.22743	0.01	0.1207	1548
HMN83562_NI	HMN83562	NI	B2	c4	B2_c2	Male	47	AFR	0.902064	0	0.00648	0.38011	0.13373	0.65	2248
HMN83555_flu	HMN83555	flu	B2	c4	B2_c2	Male	39	EUR	1e-05	0.08136	0.18261	0.07401	0.05019	0	1721
HMN83557_NI	HMN83557	NI	B2	c4	B2_c2	Male	28	EUR	0.029946	0	0.01348	0.4	0.16799	0.22244	1033
HMN83565_NI	HMN83565	NI	B3	c5	B3_c1	Male	40	EUR	1e-05	0	0.30494	0.30417	0.53752	0.19973	1042
HMN83568_NI	HMN83568	NI	B3	c5	B3_c1	Male	33	EUR	1e-05	0.0423	0.27948	0.36066	0.02243	0.35534	1092
HMN83569_flu	HMN83569	flu	B3	c5	B3_c1	Male	44	EUR	1e-05	0	0.30595	0.04165	0.17464	0.11229	1334
HMN83570_flu	HMN83570	flu	B3	c5	B3_c1	Male	45	EUR	1e-05	0.23254	0.63357	0.40972	0.20856	0.18647	1342
HMN83564_NI	HMN83564	NI	B3	c5	B3_c1	Male	39	AFR	0.71087	0.02425	0.41493	0.25119	0.22381	0.30971	1733
HMN83567_flu	HMN83567	flu	B3	c5	B3_c1	Male	35	AFR	0.846024	0.01845	0.18	0.28035	0.11995	0.31929	1543
HMN83565_flu	HMN83565	flu	B3	c6	B3_c2	Male	40	EUR	1e-05	0.04205	0.25517	0.23797	0.58053	0.23022	1356
HMN83568_flu	HMN83568	flu	B3	c6	B3_c2	Male	33	EUR	1e-05	0.04037	0.38789	0.13287	0.05242	0.32642	906
HMN83569_NI	HMN83569	NI	B3	c6	B3_c2	Male	44	EUR	1e-05	0	0.1975	0.0881	0.11342	0.08005	1313
HMN83570_NI	HMN83570	NI	B3	c6	B3_c2	Male	45	EUR	1e-05	0.04436	0.53463	0.50789	0.21419	0.12436	1640
HMN83564_flu	HMN83564	flu	B3	c6	B3_c2	Male	39	AFR	0.71087	0.08679	0.51408	0.20249	0.42143	0.27615	964
HMN83567_NI	HMN83567	NI	B3	c6	B3_c2	Male	35	AFR	0.846024	0	0.18392	0.42257	0.13787	0.38929	1419
HMN83563_NI	HMN83563	NI	B4	c7	B4_c1	Male	42	AFR	0.916275	0	0.26106	0.28297	0.16713	0.07528	1056
HMN83566_NI	HMN83566	NI	B4	c7	B4_c1	Male	51	AFR	0.992881	0.01736	0.18517	0.42649	0.11875	0.11048	732
HMN83571_flu	HMN83571	flu	B4	c7	B4_c1	Male	54	AFR	0.790307	0.08278	0.02539	0.26655	0.08292	0.08432	749
HMN83572_flu	HMN83572	flu	B4	c7	B4_c1	Male	44	AFR	0.799735	0.0555	0.23846	0.16543	0.29046	0.37691	1077
HMN83575_NI	HMN83575	NI	B4	c7	B4_c1	Male	52	EUR	1e-05	0.02176	0.32384	0.63087	0.49265	0.8	1112
HMN83576_flu	HMN83576	flu	B4	c7	B4_c1	Male	52	EUR	1e-05	0	0.02013	0.14442	0.12465	0.30056	1408
HMN83563_flu	HMN83563	flu	B4	c8	B4_c2	Male	42	AFR	0.916275	0	0.30224	0.36423	0.15344	0.14719	889
HMN83566_flu	HMN83566	flu	B4	c8	B4_c2	Male	51	AFR	0.992881	0	0.15383	0.19847	0.06737	0.11026	1253
HMN83571_NI	HMN83571	NI	B4	c8	B4_c2	Male	54	AFR	0.790307	0.07616	0.03048	0.42618	0.13118	0.11003	1249
HMN83572_NI	HMN83572	NI	B4	c8	B4_c2	Male	44	AFR	0.799735	0	0.10776	0.11338	0.09187	0.39364	2038
HMN83575_flu	HMN83575	flu	B4	c8	B4_c2	Male	52	EUR	1e-05	0.08527	0.27936	0.57859	0.3	0.55	1352
HMN83576_NI	HMN83576	NI	B4	c8	B4_c2	Male	52	EUR	1e-05	0	0.02716	0.18223	0.1136	0.23155	2011
HMN83577_NI	HMN83577	NI	B5	c9	B5_c1	Male	39	EUR	1e-05	0	0.03105	0.05027	0.01	0.19768	1610
HMN83578_NI	HMN83578	NI	B5	c9	B5_c1	Male	52	EUR	1e-05	0	0.0186	0.10656	0.08535	0.60156	1788
HMN83579_flu	HMN83579	flu	B5	c9	B5_c1	Male	49	EUR	1e-05	0.05283	0.12924	0.05194	0.18148	0.21913	1309
HMN52532_flu	HMN52532	flu	B5	c9	B5_c1	Male	46	EUR	1e-05	0.04022	0.3112	0.02449	0.05644	0.02816	1563
HMN83574_NI	HMN83574	NI	B5	c9	B5_c1	Male	43	AFR	0.810591	0	0.06028	0.34896	0.00913	0.00679	1752
HMN83573_flu	HMN83573	flu	B5	c9	B5_c1	Male	30	AFR	0.847945	0	0.01994	0.13494	0.09061	0.39399	1473
HMN83577_flu	HMN83577	flu	B5	c10	B5_c2	Male	39	EUR	1e-05	0	0.06761	0.02914	0.01585	0.15928	1692
HMN83578_flu	HMN83578	flu	B5	c10	B5_c2	Male	52	EUR	1e-05	0.07407	0.03243	0.07386	0.07909	0.47315	1399
HMN83579_NI	HMN83579	NI	B5	c10	B5_c2	Male	49	EUR	1e-05	0	0.03881	0.04045	0.0451	0.21485	1723
HMN52532_NI	HMN52532	NI	B5	c10	B5_c2	Male	46	EUR	1e-05	0.02199	0.23517	0.0561	0.0255	0.10824	2348
HMN83574_flu	HMN83574	flu	B5	c10	B5_c2	Male	43	AFR	0.810591	0.04128	0.04511	0.16678	0.01453	0.00447	1545
HMN83573_NI	HMN83573	NI	B5	c10	B5_c2	Male	30	AFR	0.847945	0.01	0.0447	0.19042	0.08474	0.6	1465
HMN83580_NI	HMN83580	NI	B6	c11	B6_c1	Male	46	AFR	0.83713	0	0.04311	0.12022	0.13434	0.32566	1268
HMN52538_NI	HMN52538	NI	B6	c11	B6_c1	Male	26	AFR	0.944948	0	0.16246	0.07633	0.11492	0.23735	1395
HMN52536_flu	HMN52536	flu	B6	c11	B6_c1	Male	48	AFR	0.92635	0	0.00197	0.0932	0.0148	0.1547	1901
HMN52537_flu	HMN52537	flu	B6	c11	B6_c1	Male	53	AFR	0.85607	0.03	0.0304	0.17085	0.15411	0.05971	1126
HMN52533_NI	HMN52533	NI	B6	c11	B6_c1	Male	21	EUR	1e-05	0.02848	0.06885	0.004	0.01471	0.28974	1723
HMN52534_flu	HMN52534	flu	B6	c11	B6_c1	Male	61	EUR	1e-05	0	0.6	0.01817	0.0709	0.06954	1320
HMN83580_flu	HMN83580	flu	B6	c12	B6_c2	Male	46	AFR	0.83713	0.01	0.15658	0.10696	0.15829	0.38273	1077
HMN52538_flu	HMN52538	flu	B6	c12	B6_c2	Male	26	AFR	0.944948	0.02685	0.20237	0.04746	0.12519	0.15698	1225
HMN52536_NI	HMN52536	NI	B6	c12	B6_c2	Male	48	AFR	0.92635	0.0427	0.00375	0.16933	0.01	0.23689	1787
HMN52537_NI	HMN52537	NI	B6	c12	B6_c2	Male	53	AFR	0.85607	0	0.00356	0.04735	0.07414	0.08797	2361
HMN52533_flu	HMN52533	flu	B6	c12	B6_c2	Male	21	EUR	1e-05	0.06038	0.0726	0.01	0.0342	0.16343	1645
HMN52534_NI	HMN52534	NI	B6	c12	B6_c2	Male	61	EUR	1e-05	0.01961	0.5	0.02573	0.04311	0.05628	1406
HMN52544_NI	HMN52544	NI	B7	c13	B7_c1	Male	32	EUR	1e-05	0.02021	0.45711	0.03936	0.005	0.18623	1776
HMN52545_NI	HMN52545	NI	B7	c13	B7_c1	Male	69	EUR	NA	0.01731	0.06151	0.02257	0.06271	0.17778	2515
HMN52558_flu	HMN52558	flu	B7	c13	B7_c1	Male	65	EUR	1e-05	0.04618	0.03781	0.04049	0.08203	0.11685	920
HMN52552_flu	HMN52552	flu	B7	c13	B7_c1	Male	52	EUR	0.012912	0	0.0534	0.017	0.10986	0.24026	1707
HMN52535_NI	HMN52535	NI	B7	c13	B7_c1	Male	49	AFR	0.880533	0.02292	0.00071	0.06383	0.02773	0.0512	1756
HMN52543_flu	HMN52543	flu	B7	c13	B7_c1	Male	21	AFR	0.904247	0	0.30148	0.00906	0.15903	0.7575	1418
HMN52544_flu	HMN52544	flu	B7	c14	B7_c2	Male	32	EUR	1e-05	0	0.409	0.02988	0.005	0.0864	1555
HMN52545_flu	HMN52545	flu	B7	c14	B7_c2	Male	69	EUR	NA	0.02535	0.12411	0.01576	0.06938	0.10036	1319
HMN52558_NI	HMN52558	NI	B7	c14	B7_c2	Male	65	EUR	1e-05	0.05303	0.03446	0.08311	0.0503	0.17323	1564
HMN52552_NI	HMN52552	NI	B7	c14	B7_c2	Male	52	EUR	0.012912	0	0.04338	0.02009	0.11145	0.21615	1577
HMN52535_flu	HMN52535	flu	B7	c14	B7_c2	Male	49	AFR	0.880533	0.00925	0.00487	0.06895	0.064	0.08539	2187
HMN52543_NI	HMN52543	NI	B7	c14	B7_c2	Male	21	AFR	0.904247	0.08126	0.31346	0.01826	0.12304	0.85	1355
HMN52540_NI	HMN52540	NI	B8	c15	B8_c1	Male	53	AFR	0.961066	0	0.20716	0.34224	0.1536	0.4784	1401
HMN52542_NI	HMN52542	NI	B8	c15	B8_c1	Male	43	AFR	0.862734	0	0.22259	0.06416	0.20706	0.66442	2346
HMN52539_flu	HMN52539	flu	B8	c15	B8_c1	Male	51	AFR	0.964004	0.02161	0.2686	0.0723	0.15006	0.28188	1548
HMN52541_flu	HMN52541	flu	B8	c15	B8_c1	Male	37	AFR	0.925445	0.01737	0.15411	0.05756	0.18836	0.2062	1356
HMN52551_NI	HMN52551	NI	B8	c15	B8_c1	Male	69	EUR	1e-05	0.01994	0.12317	0.20482	0.0158	0.27167	1540
HMN52553_flu	HMN52553	flu	B8	c15	B8_c1	Male	34	EUR	1e-05	0.01	0.26093	0.06561	0.13617	0.52528	1413
HMN52540_flu	HMN52540	flu	B8	c16	B8_c2	Male	53	AFR	0.961066	0.03	0.26471	0.25306	0.22674	0.52512	1196
HMN52542_flu	HMN52542	flu	B8	c16	B8_c2	Male	43	AFR	0.862734	0.02519	0.31776	0.03864	0.24593	0.84371	1191
HMN52539_NI	HMN52539	NI	B8	c16	B8_c2	Male	51	AFR	0.964004	0	0.19282	0.1645	0.07899	0.32035	1776
HMN52541_NI	HMN52541	NI	B8	c16	B8_c2	Male	37	AFR	0.925445	0	0.1305	0.09346	0.09148	0.34574	1753
HMN52551_flu	HMN52551	flu	B8	c16	B8_c2	Male	69	EUR	1e-05	0.09671	0.14519	0.11712	0.08082	0.29203	1503
HMN52553_NI	HMN52553	NI	B8	c16	B8_c2	Male	34	EUR	1e-05	0.01	0.20764	0.0924	0.08605	0.55565	1854
HMN52554_NI	HMN52554	NI	B9	c17	B9_c1	Male	53	EUR	1e-05	0.01048	0.18341	0.06328	0.03673	0.01616	1969
HMN52556_NI	HMN52556	NI	B9	c17	B9_c1	Male	38	EUR	0.155085	0.06551	0.07992	0.01001	0.04572	0.13714	2521
HMN52557_flu	HMN52557	flu	B9	c17	B9_c1	Male	59	EUR	1e-05	0.04415	0.06515	0.08094	0.16062	0.76712	1490
HMN52560_flu	HMN52560	flu	B9	c17	B9_c1	Male	37	EUR	1e-05	0	0.20415	0.09805	0.20461	0.005	1057
HMN52547_NI	HMN52547	NI	B9	c17	B9_c1	Male	28	AFR	0.744426	0	0.07908	0.11519	0.07862	0.64513	1660
HMN52549_flu	HMN52549	flu	B9	c17	B9_c1	Male	38	AFR	0.948946	0.06115	0.05679	0.03265	0.1394	0.75	1617
HMN52554_flu	HMN52554	flu	B9	c18	B9_c2	Male	53	EUR	1e-05	0	0.3167	0.08403	0.08201	0.01482	1501
HMN52556_flu	HMN52556	flu	B9	c18	B9_c2	Male	38	EUR	0.155085	0	0.16258	0.02165	0.11458	0.09712	1779
HMN52557_NI	HMN52557	NI	B9	c18	B9_c2	Male	59	EUR	1e-05	0	0.03638	0.06121	0.11501	0.83001	1178
HMN52560_NI	HMN52560	NI	B9	c18	B9_c2	Male	37	EUR	1e-05	0	0.30533	0.14597	0.2324	0.00334	2092
HMN52547_flu	HMN52547	flu	B9	c18	B9_c2	Male	28	AFR	0.744426	0.03	0.16306	0.10101	0.12159	0.92047	1187
HMN52549_NI	HMN52549	NI	B9	c18	B9_c2	Male	38	AFR	0.948946	0	0.02198	0.01044	0.06592	0.52245	2247
HMN52546_NI	HMN52546	NI	B10	c19	B10_c1	Male	38	AFR	0.921531	0	0.05822	0.10452	0.13365	0.57445	1224
HMN52548_NI	HMN52548	NI	B10	c19	B10_c1	Male	21	AFR	0.901002	0	0.27996	0	0.01474	0.59433	1832
HMN52550_flu	HMN52550	flu	B10	c19	B10_c1	Male	34	AFR	0.901025	0	0.08877	0.13232	0.11175	0.56943	1452
HMN52555_flu	HMN52555	flu	B10	c19	B10_c1	Male	37	AFR	0.769479	0	0.1313	0.1024	0.07598	0.023	1333
HMN52559_NI	HMN52559	NI	B10	c19	B10_c1	Male	67	EUR	1e-05	0	0.19682	0.00294	0.06104	0.00765	2178
HMN52561_flu	HMN52561	flu	B10	c19	B10_c1	Male	53	EUR	1e-05	0	0.10606	0.13851	0.03051	0.13098	1333
HMN52546_flu	HMN52546	flu	B10	c20	B10_c2	Male	38	AFR	0.921531	0.02216	0.07446	0.1455	0.17751	0.54206	767
HMN52548_flu	HMN52548	flu	B10	c20	B10_c2	Male	21	AFR	0.901002	0	0.24411	0	0.06473	0.58575	1949
HMN52550_NI	HMN52550	NI	B10	c20	B10_c2	Male	34	AFR	0.901025	0.03607	0.04048	0.07313	0.04945	0.39191	1691
HMN52555_NI	HMN52555	NI	B10	c20	B10_c2	Male	37	AFR	0.769479	0	0.06659	0.12462	0.01867	0.11571	1664
HMN52559_flu	HMN52559	flu	B10	c20	B10_c2	Male	67	EUR	1e-05	0	0.34012	0.00712	0.11798	0.00383	1224
HMN52561_NI	HMN52561	NI	B10	c20	B10_c2	Male	53	EUR	1e-05	0	0.06658	0.16326	0.01	0.18102	1377
HMN171215_NI	HMN171215	NI	B11	c21	B11_c1	Male	28	EUR	1e-05	0.01392	0.13271	0.0307	0.04707	0.07069	1261
HMN171229_NI	HMN171229	NI	B11	c21	B11_c1	Male	50	EUR	1e-05	0.02064	0.06208	0.24797	0.30607	0.43011	1936
HMN171218_flu	HMN171218	flu	B11	c21	B11_c1	Male	47	EUR	1e-05	0.04366	0.12582	0.03867	0.03	0.005	1782
HMN171220_flu	HMN171220	flu	B11	c21	B11_c1	Male	52	EUR	1e-05	0	0.02474	0.03489	0.17811	0.02968	1818
HMN171233_NI	HMN171233	NI	B11	c21	B11_c1	Male	52	AFR	0.941838	0	0.16401	0.09623	0.52385	0.41473	1563
HMN171232_flu	HMN171232	flu	B11	c21	B11_c1	Male	29	AFR	0.921954	0	0.1117	0.22585	0.65	0.17736	1142
HMN171215_flu	HMN171215	flu	B11	c22	B11_c2	Male	28	EUR	1e-05	0	0.20972	0.01	0.04182	0.04389	1895
HMN171229_flu	HMN171229	flu	B11	c22	B11_c2	Male	50	EUR	1e-05	0	0.06315	0.10603	0.33305	0.43602	1296
HMN171218_NI	HMN171218	NI	B11	c22	B11_c2	Male	47	EUR	1e-05	0.01028	0.08195	0.04417	0.01	0.005	1669
HMN171220_NI	HMN171220	NI	B11	c22	B11_c2	Male	52	EUR	1e-05	0.01442	0.04385	0.08561	0.17458	0.14235	2718
HMN171233_flu	HMN171233	flu	B11	c22	B11_c2	Male	52	AFR	0.941838	0	0.20206	0.05597	0.51522	0.2308	1169
HMN171232_NI	HMN171232	NI	B11	c22	B11_c2	Male	29	AFR	0.921954	0	0.0675	0.27572	0.75	0.10709	1550
HMN171231_NI	HMN171231	NI	B12	c23	B12_c1	Male	36	AFR	0.926214	0	0.22238	0.03585	0.51125	0.67972	2251
HMN171230_NI	HMN171230	NI	B12	c23	B12_c1	Male	32	AFR	0.99999	0.08736	0.0571	0.08557	0.13688	0.52583	1373
HMN171234_flu	HMN171234	flu	B12	c23	B12_c1	Male	44	AFR	0.95339	0.01578	0.12082	0.01317	0.24104	0.36961	1266
HMN171240_flu	HMN171240	flu	B12	c23	B12_c1	Male	24	AFR	0.99999	0.1173	0.05926	0.06551	0.39969	0.36053	1402
HMN171216_NI	HMN171216	NI	B12	c23	B12_c1	Male	38	EUR	1e-05	0.07254	0.08981	0.10093	0.03177	0.24758	1041
HMN171219_flu	HMN171219	flu	B12	c23	B12_c1	Male	42	EUR	1e-05	0.01	0.11459	0.04146	0.28365	0.34925	1886
HMN171231_flu	HMN171231	flu	B12	c24	B12_c2	Male	36	AFR	0.926214	0	0.21691	0.00403	0.54078	0.66764	1868
HMN171230_flu	HMN171230	flu	B12	c24	B12_c2	Male	32	AFR	0.99999	0.01207	0.01966	0.02526	0.07866	0.32608	1973
HMN171234_NI	HMN171234	NI	B12	c24	B12_c2	Male	44	AFR	0.95339	0.01861	0.12227	0.05796	0.3575	0.25039	1493
HMN171240_NI	HMN171240	NI	B12	c24	B12_c2	Male	24	AFR	0.99999	0.06018	0.05839	0.19147	0.29908	0.46822	1421
HMN171216_flu	HMN171216	flu	B12	c24	B12_c2	Male	38	EUR	1e-05	0.09312	0.14169	0.0343	0.07354	0.12875	952
HMN171219_NI	HMN171219	NI	B12	c24	B12_c2	Male	42	EUR	1e-05	0	0.11365	0.14393	0.19115	0.43209	1430
HMN171221_NI	HMN171221	NI	B13	c25	B13_c1	Male	40	EUR	1e-05	0	0.04584	0.04595	0.02	0.0439	1938
HMN171222_NI	HMN171222	NI	B13	c25	B13_c1	Male	41	EUR	1e-05	0.00948	0.06898	0.09219	0.07346	0.05305	2275
HMN171224_flu	HMN171224	flu	B13	c25	B13_c1	Male	54	EUR	1e-05	0	0.27493	0.15081	0.1374	0.46852	931
HMN171226_flu	HMN171226	flu	B13	c25	B13_c1	Male	45	EUR	1e-05	0	0.45765	0.0051	0.1052	0.10333	1354
HMN171239_NI	HMN171239	NI	B13	c25	B13_c1	Male	48	AFR	0.844025	0	0.021	0.06028	0.12011	0.25677	2173
HMN171242_flu	HMN171242	flu	B13	c25	B13_c1	Male	45	AFR	0.880285	0	0.20723	0.08604	0.32491	0.57089	1209
HMN171221_flu	HMN171221	flu	B13	c26	B13_c2	Male	40	EUR	1e-05	0	0.15821	0.06894	0.07889	0.0678	1601
HMN171222_flu	HMN171222	flu	B13	c26	B13_c2	Male	41	EUR	1e-05	0.03232	0.14497	0.07505	0.17149	0.06207	1136
HMN171224_NI	HMN171224	NI	B13	c26	B13_c2	Male	54	EUR	1e-05	0.05072	0.19371	0.20177	0.156	0.51541	1512
HMN171226_NI	HMN171226	NI	B13	c26	B13_c2	Male	45	EUR	1e-05	0.03093	0.2893	0.06526	0.1221	0.13556	1402
HMN171239_flu	HMN171239	flu	B13	c26	B13_c2	Male	48	AFR	0.844025	0.01142	0.01685	0.04562	0.14398	0.30488	1655
HMN171242_NI	HMN171242	NI	B13	c26	B13_c2	Male	45	AFR	0.880285	0.02583	0.20719	0.14185	0.31759	0.5656	1296
HMN171237_NI	HMN171237	NI	B14	c27	B14_c1	Male	30	AFR	0.99999	0.01805	0.06066	0.1094	0.32783	0.16117	1886
HMN171238_NI	HMN171238	NI	B14	c27	B14_c1	Male	39	AFR	0.947629	0.01283	0.31594	0.14488	0.65	0.13056	1437
HMN171243_flu	HMN171243	flu	B14	c27	B14_c1	Male	27	AFR	0.917612	0.02332	0.15929	0.12246	0.0541	0.07003	1694
HMN171244_flu	HMN171244	flu	B14	c27	B14_c1	Male	52	AFR	0.927558	0.05725	0.01132	0.10663	0.09417	0.1156	1830
HMN171223_NI	HMN171223	NI	B14	c27	B14_c1	Male	53	EUR	1e-05	0	0.24504	0.09132	0.025	0.09142	1312
HMN171228_flu	HMN171228	flu	B14	c27	B14_c1	Male	33	EUR	1e-05	0	0.10934	0.11111	0.05791	0.06874	1164
HMN171237_flu	HMN171237	flu	B14	c28	B14_c2	Male	30	AFR	0.99999	0	0.04018	0.03818	0.24156	0.17561	1426
HMN171238_flu	HMN171238	flu	B14	c28	B14_c2	Male	39	AFR	0.947629	0.07256	0.35669	0.11878	0.85	0.31634	879
HMN171243_NI	HMN171243	NI	B14	c28	B14_c2	Male	27	AFR	0.917612	0.03206	0.20124	0.3036	0.02278	0.14914	1685
HMN171244_NI	HMN171244	NI	B14	c28	B14_c2	Male	52	AFR	0.927558	0.04498	0.01439	0.13038	0.04355	0.18537	2428
HMN171223_flu	HMN171223	flu	B14	c28	B14_c2	Male	53	EUR	1e-05	0	0.39909	0.12241	0.025	0.0746	2190
HMN171228_NI	HMN171228	NI	B14	c28	B14_c2	Male	33	EUR	1e-05	0	0.19745	0.34107	0.02579	0.19473	1574
HMN171225_NI	HMN171225	NI	B15	c29	B15_c1	Male	54	EUR	1e-05	0	0.22994	0.03574	0.12749	0.07296	1890
HMN171217_NI	HMN171217	NI	B15	c29	B15_c1	Male	21	EUR	1e-05	0	0.42078	0.14067	0.19011	0.07133	1971
HMN171235_NI	HMN171235	NI	B15	c29	B15_c1	Male	28	AFR	0.953271	0.02004	0.01665	0.02436	0.21249	0.22481	1853
HMN171236_flu	HMN171236	flu	B15	c29	B15_c1	Male	25	AFR	0.917806	0	0.24595	0.01765	0.41644	0.30935	1823
HMN171241_flu	HMN171241	flu	B15	c29	B15_c1	Male	45	AFR	0.947876	0	0.42021	0.07521	0.04358	0.06906	1209
HMN171227_flu	HMN171227	flu	B15	c29	B15_c1	Male	45	EUR	0.2319	0	0.10904	0.02247	0.16667	0.11163	2416
HMN171225_flu	HMN171225	flu	B15	c30	B15_c2	Male	54	EUR	1e-05	0	0.20868	0.01985	0.13258	0.05117	1388
HMN171217_flu	HMN171217	flu	B15	c30	B15_c2	Male	21	EUR	1e-05	0	0.53882	0.05222	0.37291	0.04463	1361
HMN171235_flu	HMN171235	flu	B15	c30	B15_c2	Male	28	AFR	0.953271	0	0.04119	0.02042	0.18241	0.30634	1488
HMN171236_NI	HMN171236	NI	B15	c30	B15_c2	Male	25	AFR	0.917806	0	0.36642	0.12758	0.48507	0.55007	1402
HMN171241_NI	HMN171241	NI	B15	c30	B15_c2	Male	45	AFR	0.947876	0.006	0.41772	0.1763	0.05265	0.17654	1311
HMN171227_NI	HMN171227	NI	B15	c30	B15_c2	Male	45	EUR	0.2319	0	0.04055	0.03643	0.11117	0.12602	1933
