## Supplementary material for "Single-cell RNA-sequencing reveals pervasive but highly cell type-specific genetic ancestry effects on the response to viral infection": Table S9: GO enrichments for popDE genes with an eQTL

### Sheet: mock
Table S9: Gene ontology enrichments for popDE genes with evidence of an eQTL
GOID: gene ontology ID
GOTerm: gene ontology pathway name
Term PValue: the enrichment p-value
Term Pvalue BH: the Benjamini-Hochberg-adjusted enrichment p-value
GOID	GOTerm	Term PValue	Term PValue BH
GO:0000028	ribosomal small subunit assembly	0.000295396	0.00659248
GO:0000184	nuclear-transcribed mRNA catabolic process, nonsense-mediated decay	5.31138e-16	1.49356e-13
GO:0000956	nuclear-transcribed mRNA catabolic process	2.30814e-13	4.63607e-11
GO:0002181	cytoplasmic translation	5.77984e-06	0.000246256
GO:0002263	cell activation involved in immune response	3.86213e-05	0.00118047
GO:0002274	myeloid leukocyte activation	5.08602e-06	0.000238365
GO:0002275	myeloid cell activation involved in immune response	3.53132e-06	0.000190963
GO:0002283	neutrophil activation involved in immune response	4.62808e-06	0.000232396
GO:0002366	leukocyte activation involved in immune response	3.72306e-05	0.00116325
GO:0002443	leukocyte mediated immunity	2.68615e-06	0.000151069
GO:0002444	myeloid leukocyte mediated immunity	8.47825e-06	0.000340583
GO:0002446	neutrophil mediated immunity	5.59801e-06	0.000245963
GO:0002682	regulation of immune system process	0.000401638	0.0084284
GO:0006401	RNA catabolic process	3.94437e-08	2.77289e-06
GO:0006402	mRNA catabolic process	8.72463e-10	9.43603e-08
GO:0006412	translation	3.07404e-05	0.00100514
GO:0006413	translational initiation	3.8853e-13	6.0697e-11
GO:0006518	peptide metabolic process	1.29409e-05	0.000454873
GO:0006605	protein targeting	1.59985e-08	1.40586e-06
GO:0006612	protein targeting to membrane	3.21085e-13	5.64308e-11
GO:0006613	cotranslational protein targeting to membrane	3.79206e-19	2.66582e-16
GO:0006614	SRP-dependent cotranslational protein targeting to membrane	3.65182e-19	5.13445e-16
GO:0006810	transport	0.00018146	0.00447601
GO:0006887	exocytosis	2.56081e-06	0.000150021
GO:0009142	nucleoside triphosphate biosynthetic process	0.000485138	0.0096071
GO:0010273	detoxification of copper ion	0.000136652	0.00355801
GO:0015078	proton transmembrane transporter activity	5.59711e-05	0.00157391
GO:0016032	viral process	1.59355e-05	0.00054647
GO:0019080	viral gene expression	2.85812e-12	3.65319e-10
GO:0019083	viral transcription	2.16262e-12	3.04064e-10
GO:0019219	regulation of nucleobase-containing compound metabolic process	0.000289398	0.0065628
GO:0019439	aromatic compound catabolic process	1.54696e-08	1.45001e-06
GO:0032940	secretion by cell	4.86145e-06	0.000235696
GO:0034113	heterotypic cell-cell adhesion	5.84667e-05	0.00161185
GO:0034655	nucleobase-containing compound catabolic process	9.52183e-09	9.56264e-07
GO:0035633	maintenance of blood-brain barrier	8.04169e-05	0.00217435
GO:0036230	granulocyte activation	1.01608e-05	0.00036631
GO:0042119	neutrophil activation	8.48253e-06	0.00033129
GO:0042255	ribosome assembly	1.8061e-05	0.000604615
GO:0042274	ribosomal small subunit biogenesis	0.000244253	0.00582068
GO:0043043	peptide biosynthetic process	3.87689e-05	0.00115977
GO:0043299	leukocyte degranulation	7.38621e-07	4.72046e-05
GO:0043312	neutrophil degranulation	4.32131e-06	0.000225028
GO:0043603	cellular amide metabolic process	0.00023021	0.00558061
GO:0043604	amide biosynthetic process	0.000138025	0.00352842
GO:0044265	cellular macromolecule catabolic process	0.000255062	0.00597695
GO:0044270	cellular nitrogen compound catabolic process	1.642e-08	1.35803e-06
GO:0045047	protein targeting to ER	1.15663e-16	5.42073e-14
GO:0045055	regulated exocytosis	3.34241e-07	2.23782e-05
GO:0045321	leukocyte activation	6.70893e-06	0.000277434
GO:0046700	heterocycle catabolic process	2.31874e-08	1.8112e-06
GO:0046903	secretion	5.58006e-06	0.000253083
GO:0046933	proton-transporting ATP synthase activity, rotational mechanism	0.000499944	0.00976279
GO:0048519	negative regulation of biological process	0.000361517	0.00794207
GO:0050776	regulation of immune response	0.000133671	0.00354606
GO:0051249	regulation of lymphocyte activation	0.000412811	0.00841178
GO:0051649	establishment of localization in cell	0.000178118	0.00447203
GO:0061134	peptidase regulator activity	0.000376303	0.00813971
GO:0061687	detoxification of inorganic compound	0.000136652	0.00355801
GO:0070887	cellular response to chemical stimulus	0.000407969	0.00843537
GO:0070972	protein localization to endoplasmic reticulum	2.14014e-13	5.01507e-11
GO:0071345	cellular response to cytokine stimulus	0.000274421	0.00632517
GO:0072594	establishment of protein localization to organelle	5.07017e-05	0.00145483
GO:0072599	establishment of protein localization to endoplasmic reticulum	4.13171e-16	1.4523e-13
GO:0072657	protein localization to membrane	1.47381e-06	9.00948e-05
GO:0090150	establishment of protein localization to membrane	3.64442e-10	4.27004e-08
GO:0098609	cell-cell adhesion	4.18719e-05	0.0012265
GO:0098742	cell-cell adhesion via plasma-membrane adhesion molecules	0.000391141	0.0083325
GO:0140352	export from cell	1.01077e-05	0.000384092
GO:1901361	organic cyclic compound catabolic process	3.27235e-08	2.42154e-06
GO:1901566	organonitrogen compound biosynthetic process	1.01265e-05	0.00037468
GO:1902600	proton transmembrane transport	3.52423e-05	0.00112615
GO:1990169	stress response to copper ion	0.000136652	0.00355801
GO:2000379	positive regulation of reactive oxygen species metabolic process	0.000446706	0.0089724

### Sheet: IAV
GOID	GOTerm	Term PValue	Term PValue BH
GO:0000028	ribosomal small subunit assembly	4.09e-05	0.00130744
GO:0000184	nuclear-transcribed mRNA catabolic process, nonsense-mediated decay	4.72e-19	2.21e-16
GO:0000956	nuclear-transcribed mRNA catabolic process	1.17e-15	2.75e-13
GO:0002181	cytoplasmic translation	2.28e-05	0.000801
GO:0002263	cell activation involved in immune response	8.92e-05	0.00256004
GO:0002274	myeloid leukocyte activation	5.87e-06	0.000275
GO:0002275	myeloid cell activation involved in immune response	9.94e-06	0.000411
GO:0002283	neutrophil activation involved in immune response	2.9e-06	0.000151
GO:0002366	leukocyte activation involved in immune response	8.57e-05	0.00251205
GO:0002443	leukocyte mediated immunity	6.22e-05	0.00190182
GO:0002444	myeloid leukocyte mediated immunity	2.24e-05	0.000809
GO:0002446	neutrophil mediated immunity	2.38e-06	0.000139
GO:0006401	RNA catabolic process	8.28e-09	8.32e-07
GO:0006402	mRNA catabolic process	2.29e-10	2.48e-08
GO:0006412	translation	0.000227	0.0053319
GO:0006413	translational initiation	1.29e-13	1.82e-11
GO:0006518	peptide metabolic process	9.44e-05	0.0026577
GO:0006605	protein targeting	1.84e-08	1.62e-06
GO:0006612	protein targeting to membrane	2.2e-14	3.87e-12
GO:0006613	cotranslational protein targeting to membrane	6.73e-20	4.73e-17
GO:0006614	SRP-dependent cotranslational protein targeting to membrane	7.42e-21	1.04e-17
GO:0006810	transport	0.000228	0.00526829
GO:0006887	exocytosis	4.12e-06	0.000207
GO:0006959	humoral immune response	0.000526	0.00948396
GO:0008324	cation transmembrane transporter activity	0.000182	0.00449279
GO:0009057	macromolecule catabolic process	0.000323	0.00689181
GO:0009617	response to bacterium	0.000288	0.00623552
GO:0010273	detoxification of copper ion	0.000141	0.00374343
GO:0010629	negative regulation of gene expression	3.97e-05	0.00130004
GO:0015077	monovalent inorganic cation transmembrane transporter activity	0.000181	0.00453663
GO:0015078	proton transmembrane transporter activity	0.000207	0.00502199
GO:0015318	inorganic molecular entity transmembrane transporter activity	0.000226	0.00539701
GO:0015949	nucleobase-containing small molecule interconversion	0.000488	0.00903189
GO:0016032	viral process	1.96e-07	1.31e-05
GO:0019080	viral gene expression	1.03e-12	1.32e-10
GO:0019083	viral transcription	4.13e-14	6.45e-12
GO:0019439	aromatic compound catabolic process	4.83e-08	3.58e-06
GO:0022857	transmembrane transporter activity	0.000361	0.00726536
GO:0022890	inorganic cation transmembrane transporter activity	3.55e-05	0.00121872
GO:0030901	midbrain development	0.000364	0.00721635
GO:0032940	secretion by cell	7.22e-06	0.000317
GO:0034097	response to cytokine	0.000341	0.00716629
GO:0034113	heterotypic cell-cell adhesion	0.000525	0.00958999
GO:0034655	nucleobase-containing compound catabolic process	1.15e-08	1.08e-06
GO:0035633	maintenance of blood-brain barrier	8.36e-05	0.00250186
GO:0036230	granulocyte activation	6.45e-06	0.000293
GO:0042119	neutrophil activation	5.59e-06	0.000271
GO:0042255	ribosome assembly	2e-05	0.000742
GO:0042274	ribosomal small subunit biogenesis	0.000267	0.00588037
GO:0042742	defense response to bacterium	1.96e-05	0.000747
GO:0043043	peptide biosynthetic process	0.000152	0.00395366
GO:0043299	leukocyte degranulation	2.25e-06	0.000138
GO:0043312	neutrophil degranulation	2.74e-06	0.000148
GO:0044265	cellular macromolecule catabolic process	4.48e-05	0.00140167
GO:0044270	cellular nitrogen compound catabolic process	3.01e-08	2.35e-06
GO:0045047	protein targeting to ER	3.62e-18	1.27e-15
GO:0045055	regulated exocytosis	3.87e-07	2.47e-05
GO:0045321	leukocyte activation	1.45e-05	0.000585
GO:0046700	heterocycle catabolic process	2.88e-08	2.38e-06
GO:0046903	secretion	1.56e-05	0.000608
GO:0050829	defense response to Gram-negative bacterium	0.00017	0.00435823
GO:0051343	positive regulation of cyclic-nucleotide phosphodiesterase activity	0.000141	0.00374343
GO:0051385	response to mineralocorticoid	0.000266	0.00594389
GO:0061134	peptidase regulator activity	0.000411	0.00803909
GO:0061687	detoxification of inorganic compound	0.000141	0.00374343
GO:0070972	protein localization to endoplasmic reticulum	1.17e-14	2.35e-12
GO:0071294	cellular response to zinc ion	3.83e-05	0.00128209
GO:0071345	cellular response to cytokine stimulus	0.00012	0.0032469
GO:0072594	establishment of protein localization to organelle	0.00011	0.00304257
GO:0072599	establishment of protein localization to endoplasmic reticulum	1.42e-17	4e-15
GO:0072606	interleukin-8 secretion	0.000472	0.00898078
GO:0072657	protein localization to membrane	2.44e-06	0.000137
GO:0090150	establishment of protein localization to membrane	1.12e-10	1.32e-08
GO:0098655	cation transmembrane transport	0.000439	0.00845654
GO:0098662	inorganic cation transmembrane transport	0.000345	0.00704271
GO:0140352	export from cell	7.84e-06	0.000334
GO:1901361	organic cyclic compound catabolic process	9.84e-08	6.92e-06
GO:1901566	organonitrogen compound biosynthetic process	0.000342	0.00708255
GO:1902600	proton transmembrane transport	0.000527	0.00938264
GO:1990169	stress response to copper ion	0.000141	0.00374343
GO:2000379	positive regulation of reactive oxygen species metabolic process	0.00048	0.00901033
GO:2000482	regulation of interleukin-8 secretion	0.000236	0.00536628
